# Persistent, Multi-Species Outbreaks and Long-Range Transmissions of a Measles-Like Virus

**DOI:** 10.64898/2026.07.20.739659

**Authors:** Nicole Nova, Katherine A. Solari, Kimberlee B. Beckmen, Martin Gilbert, Ellen E. Brandell, Julia A. Palacios, Elizabeth A. Hadly, Erin A. Mordecai, Dmitri A. Petrov

## Abstract

Canine distemper—a measles-like disease with high mortality and presently without a cure—poses a major threat to wild and domestic carnivores globally. Domestic dogs are generally considered to be the main reservoir and long-range transmitter of the disease, but the role of wildlife is likely underestimated and the long-term persistence of CDV in wildlife has never been assessed. We sequenced canine distemper virus (CDV) full and partial genomes that were sampled over a decade (2012–2021) from Arctic foxes and other canids in Alaska and Yellowstone, and compiled a dataset of all published CDV genomes sampled across 32 species globally. We show the first ever evidence of persistence of CDV in wildlife (for almost a decade) with explosive transmission dynamics crossing host species barriers. Strains sampled from the Arctic for the first time connect North America to Eurasia, and are distinct from the Yellowstone strain and other known North American lineages. This suggests that separate wildlife outbreaks occur concurrently in North America, with possible introductions from Eurasia. The long-term persistence, long-range movement and explosive spread of this devastating panzootic virus that we document within wildlife is alarming and highlights the need for increased monitoring efforts to better protect wildlife populations globally.
