## Supplementary File S1 for "Persistent, Multi-Species Outbreaks and Long-Range Transmissions of a Measles-Like Virus"

### Sheet: Sheet1
Amplicon	Left primer sequence	Right primer sequence	primer pool	Amplicon start	Amplicon stop
1	TCGTCGGCAGCGTCAGATGTGTATAAGAGACAGAAAAACTTAGGGTCAATGATCCTACC	GTCTCGTGGGCTCGGAGATGTGTATAAGAGACAGTCCGTTGATTTCCGGATCACC	Odd 1	73	284
2	TCGTCGGCAGCGTCAGATGTGTATAAGAGACAGTCCTAATCCCCGGTGATTCGAG	GTCTCGTGGGCTCGGAGATGTGTATAAGAGACAGTTGCTCCTCTGGATGCAAATGT	Even 1	238	449
3	TCGTCGGCAGCGTCAGATGTGTATAAGAGACAGGATGTAAGCATCAAGTTAGTAGAGGTAAT	GTCTCGTGGGCTCGGAGATGTGTATAAGAGACAGGCTTTAGCGAGCAGGATCCAAA	Odd 1	421	627
4	TCGTCGGCAGCGTCAGATGTGTATAAGAGACAGAGTTGATGATGCTGAGCAATTCAA	GTCTCGTGGGCTCGGAGATGTGTATAAGAGACAGCCAAGATGAGTGCCACCATGAA	Even 1	598	800
5	TCGTCGGCAGCGTCAGATGTGTATAAGAGACAGACAAAATCTGGCTTGATATTGTTAGGA	GTCTCGTGGGCTCGGAGATGTGTATAAGAGACAGGGGATTCAATAGTTGTTAACTCTCCG	Odd 2	768	976
6	TCGTCGGCAGCGTCAGATGTGTATAAGAGACAGGCTTCATCTTGACTATCAAATTTGGC	GTCTCGTGGGCTCGGAGATGTGTATAAGAGACAGCCGAAATTTAACCCTCCCATGGA	Even 1	935	1142
7	TCGTCGGCAGCGTCAGATGTGTATAAGAGACAGTGCAGGATCCTACCCATTGCTC	GTCTCGTGGGCTCGGAGATGTGTATAAGAGACAGGAATCGTCCGGTCTTCTGTTGT	Odd 1	1103	1307
8	TCGTCGGCAGCGTCAGATGTGTATAAGAGACAGGTAAGTTCTGCACTTGCCGC	GTCTCGTGGGCTCGGAGATGTGTATAAGAGACAGACCCTGAAAACCGTTCATCACT	Even 2	1252	1460
9	TCGTCGGCAGCGTCAGATGTGTATAAGAGACAGACTCAGAAAGATCCGAAGTCGC	GTCTCGTGGGCTCGGAGATGTGTATAAGAGACAGAGGTTGACTGAGCATCTTAGTAAGC	Odd 2	1390	1600
10	TCGTCGGCAGCGTCAGATGTGTATAAGAGACAGACGCTATGACACCCAAATTATCCA	GTCTCGTGGGCTCGGAGATGTGTATAAGAGACAGATGGTTGATCGGGTTTGTTGGA	Even 2	1543	1751
11	TCGTCGGCAGCGTCAGATGTGTATAAGAGACAGAGAGAGCTACTCAATTAAATATCCAAGAC	GTCTCGTGGGCTCGGAGATGTGTATAAGAGACAGGTTTGGTCTCTGATGCTGCTGA	Odd 2	1690	1894
12	TCGTCGGCAGCGTCAGATGTGTATAAGAGACAGGGCCTATCATGTCAGTAAAGGGC	GTCTCGTGGGCTCGGAGATGTGTATAAGAGACAGGCAGTGTTGCTCTCTCCACATC	Even 1	1837	2044
13	TCGTCGGCAGCGTCAGATGTGTATAAGAGACAGACGAGCCAGCAAAAGGATCAAA	GTCTCGTGGGCTCGGAGATGTGTATAAGAGACAGGGCTTCCTTCTCCTCTCTCGAA	Odd 1	2012	2220
14	TCGTCGGCAGCGTCAGATGTGTATAAGAGACAGGAAGATGCTGACAGTCTCGTGG	GTCTCGTGGGCTCGGAGATGTGTATAAGAGACAGCCCATCCCTTTTCTGAATCCCT	Even 2	2191	2399
15	TCGTCGGCAGCGTCAGATGTGTATAAGAGACAGAGCATGCTGATGGAAGAGGAAT	GTCTCGTGGGCTCGGAGATGTGTATAAGAGACAGACACACTTGGCCCTGATGATC	Odd 1	2368	2581
16	TCGTCGGCAGCGTCAGATGTGTATAAGAGACAGAGTTGCTGGATCGACAAATGGT	GTCTCGTGGGCTCGGAGATGTGTATAAGAGACAGTCAGTTAGTTTAGTAATGGCAGATCGA	Even 1	2550	2753
17	TCGTCGGCAGCGTCAGATGTGTATAAGAGACAGATGAGGCTGAGTCTGACAGTGA	GTCTCGTGGGCTCGGAGATGTGTATAAGAGACAGCTCCAGTGTCCTTCCCAAAACC	Odd 2	2717	2925
18	TCGTCGGCAGCGTCAGATGTGTATAAGAGACAGTTGCCATTTCCACGATTGAGGG	GTCTCGTGGGCTCGGAGATGTGTATAAGAGACAGTGGGTTTTAGCTGGAGGTCTCT	Even 1	2894	3102
19	TCGTCGGCAGCGTCAGATGTGTATAAGAGACAGGTAATCGGAAGGACAGTGGCAC	GTCTCGTGGGCTCGGAGATGTGTATAAGAGACAGTGATCATCTGGTAGAACTCGTTTAGA	Odd 1	3074	3278
20	TCGTCGGCAGCGTCAGATGTGTATAAGAGACAGCACAAACACAACATGCTGGCTC	GTCTCGTGGGCTCGGAGATGTGTATAAGAGACAGCTTTGGTGTCCCACGAAGACTG	Even 2	3250	3455
21	TCGTCGGCAGCGTCAGATGTGTATAAGAGACAGAGGACACAAGAGCCTAAGTCCT	GTCTCGTGGGCTCGGAGATGTGTATAAGAGACAGAATGTTCTTCCAATCGGGGGTC	Odd 2	3421	3627
22	TCGTCGGCAGCGTCAGATGTGTATAAGAGACAGGGCGATCGAAAAGATGAATGTTTCA	GTCTCGTGGGCTCGGAGATGTGTATAAGAGACAGACCTTCTTCCACGGAGTTAAGATG	Even 2	3582	3790
23	TCGTCGGCAGCGTCAGATGTGTATAAGAGACAGGAACTGCAGGTGTCAAGGAACA	GTCTCGTGGGCTCGGAGATGTGTATAAGAGACAGCTAAAGCATTCCTGGAGCGGAA	Odd 1	3760	3968
24	TCGTCGGCAGCGTCAGATGTGTATAAGAGACAGCAGAGATTTAGGGTGGTATATATGAGCA	GTCTCGTGGGCTCGGAGATGTGTATAAGAGACAGAGTTTACAGTAATCAGCAGAGTAAGCT	Even 1	3915	4120
25	TCGTCGGCAGCGTCAGATGTGTATAAGAGACAGAGCATGTTCAAAGATCACCAAGTG	GTCTCGTGGGCTCGGAGATGTGTATAAGAGACAGTCGATTCAAGTCTTCATTGATCTCCA	Odd 2	4076	4284
26	TCGTCGGCAGCGTCAGATGTGTATAAGAGACAGTTTGCTCTAGGAGGGATAGGGG	GTCTCGTGGGCTCGGAGATGTGTATAAGAGACAGAAGACCCTGATCATCGCTGATG	Even 2	4194	4402
27	TCGTCGGCAGCGTCAGATGTGTATAAGAGACAGTCTATGGAGACTAGAGTGCAAAATAGT	GTCTCGTGGGCTCGGAGATGTGTATAAGAGACAGAGAACACGCTTAAATTGCAGGAG	Odd 2	4339	4547
28	TCGTCGGCAGCGTCAGATGTGTATAAGAGACAGGCATTGTCCAGGATCCCCTAAT	GTCTCGTGGGCTCGGAGATGTGTATAAGAGACAGAAAGTGGGATTCCTAAAGGCGA	Even 1	4499	4712
29	TCGTCGGCAGCGTCAGATGTGTATAAGAGACAGTGAAGACAGCTGAATCAGACCA	GTCTCGTGGGCTCGGAGATGTGTATAAGAGACAGTGTTGGCTTGCTACGTCCTG	Odd 1	4644	4855
30	TCGTCGGCAGCGTCAGATGTGTATAAGAGACAGGATTATGACTGTCTATCTTTCTATCACCAA	GTCTCGTGGGCTCGGAGATGTGTATAAGAGACAGTTATGCTGTGTCGTGCTCGG	Even 1	4826	5032
31	TCGTCGGCAGCGTCAGATGTGTATAAGAGACAGATCCAGAACCCAAACACACACC	GTCTCGTGGGCTCGGAGATGTGTATAAGAGACAGACTCTCTGGTGTGTGATGGACA	Odd 2	4979	5191
32	TCGTCGGCAGCGTCAGATGTGTATAAGAGACAGGCAAGCAAGCCAGCTACAGAT	GTCTCGTGGGCTCGGAGATGTGTATAAGAGACAGGGACACTGTCAGTCCCGATAAT	Even 1	5154	5372
33	TCGTCGGCAGCGTCAGATGTGTATAAGAGACAGCCAGTCTCTTTCTTTGTTCTAAGGC	GTCTCGTGGGCTCGGAGATGTGTATAAGAGACAGGGGGCTTCACATTCTTGGTCAT	Odd 2	5338	5549
34	TCGTCGGCAGCGTCAGATGTGTATAAGAGACAGAGCAGAATTAGGTGAGTATGAGAAATTAT	GTCTCGTGGGCTCGGAGATGTGTATAAGAGACAGGGACTGTTCAAGGCTAGTTCTCA	Even 2	5508	5718
35	TCGTCGGCAGCGTCAGATGTGTATAAGAGACAGCACTGCAGGGATAGCTTTACATCA	GTCTCGTGGGCTCGGAGATGTGTATAAGAGACAGAATATTGACAACAACTCGGTATAATACCT	Odd 1	5686	5891
36	TCGTCGGCAGCGTCAGATGTGTATAAGAGACAGCTCGTCCCTGCTATGCAACATA	GTCTCGTGGGCTCGGAGATGTGTATAAGAGACAGTGAGTTATTCTTGTTTTTATCCCCCG	Even 2	5847	6056
37	TCGTCGGCAGCGTCAGATGTGTATAAGAGACAGTGCTCTTGGGGGAGAAATTCAT	GTCTCGTGGGCTCGGAGATGTGTATAAGAGACAGGTTGCAACATACCTCGGGACAG	Odd 1	5999	6210
38	TCGTCGGCAGCGTCAGATGTGTATAAGAGACAGCCACAGACTGGAAGCAGTTTCT	GTCTCGTGGGCTCGGAGATGTGTATAAGAGACAGATTTATTGCCCATGGTCCCAGA	Even 1	6179	6383
39	TCGTCGGCAGCGTCAGATGTGTATAAGAGACAGTACAACAATGCATTAGGGGCGA	GTCTCGTGGGCTCGGAGATGTGTATAAGAGACAGTATTGCCTGCCTCCAACCTG	Odd 1	6355	6560
40	TCGTCGGCAGCGTCAGATGTGTATAAGAGACAGGTTGCTGACCTTTATTGCCTCC	GTCTCGTGGGCTCGGAGATGTGTATAAGAGACAGGAAGAGCGCCTAACCGTTTCA	Even 2	6521	6721
41	TCGTCGGCAGCGTCAGATGTGTATAAGAGACAGAGATGTAGGTACAAACTTAGGGAACG	GTCTCGTGGGCTCGGAGATGTGTATAAGAGACAGGAAGTCCCAGTCAGATCAGGTT	Odd 2	6666	6876
42	TCGTCGGCAGCGTCAGATGTGTATAAGAGACAGACTGCTGTAGAAGACGCTACCA	GTCTCGTGGGCTCGGAGATGTGTATAAGAGACAGCCAGAGCCCTAAGTTTTCTTTAATTACG	Even 2	6835	7040
43	TCGTCGGCAGCGTCAGATGTGTATAAGAGACAGTTCGTCAAAAGCTATCAAACTGCA	GTCTCGTGGGCTCGGAGATGTGTATAAGAGACAGGATAGCAAGCAAGGCCAGGATT	Odd 1	7009	7221
44	TCGTCGGCAGCGTCAGATGTGTATAAGAGACAGACAGAAGAGCAAGGGATCAGGA	GTCTCGTGGGCTCGGAGATGTGTATAAGAGACAGTTTTGTGGCAACCGTAACCCAA	Even 2	7178	7385
45	TCGTCGGCAGCGTCAGATGTGTATAAGAGACAGTCACCAAGTCATAGATGTCTTGACA	GTCTCGTGGGCTCGGAGATGTGTATAAGAGACAGTGGGATTTGCTGCCAATGCA	Odd 1	7357	7566
46	TCGTCGGCAGCGTCAGATGTGTATAAGAGACAGCCGCCTAGTAAGATCAAGGTGAA	GTCTCGTGGGCTCGGAGATGTGTATAAGAGACAGACTCCGTCTGAGATAGAGGTCAG	Even 1	7524	7735
47	TCGTCGGCAGCGTCAGATGTGTATAAGAGACAGTCTTTCCCCCTATCAGTATCATTATCC	GTCTCGTGGGCTCGGAGATGTGTATAAGAGACAGACATACCTTGGTTTTAGAATTCTCCG	Odd 2	7696	7901
48	TCGTCGGCAGCGTCAGATGTGTATAAGAGACAGAAAAGGTGGCTGAATGACATGC	GTCTCGTGGGCTCGGAGATGTGTATAAGAGACAGTGATGGGTGAGCGACAGGTATC	Even 1	7868	8079
49	TCGTCGGCAGCGTCAGATGTGTATAAGAGACAGTAGTGACGCTGGGAATCTTTGG	GTCTCGTGGGCTCGGAGATGTGTATAAGAGACAGCTCCTCCAAAGGGTTCCCATGA	Odd 2	8049	8257
50	TCGTCGGCAGCGTCAGATGTGTATAAGAGACAGGTCTGGAGTCGGCTTGTCAAAG	GTCTCGTGGGCTCGGAGATGTGTATAAGAGACAGTGTTCCGTTCTTAGGAGGAATGG	Even 2	8229	8429
51	TCGTCGGCAGCGTCAGATGTGTATAAGAGACAGCCGGTTATACTGAATGGAGATGGT	GTCTCGTGGGCTCGGAGATGTGTATAAGAGACAGAGGCAACACCACTAAATTGGACT	Odd 2	8386	8597
52	TCGTCGGCAGCGTCAGATGTGTATAAGAGACAGTGGAAACTGTTATTTACCTATTCAAACATC	GTCTCGTGGGCTCGGAGATGTGTATAAGAGACAGTCGTCATCCCACACAAAACATTC	Even 2	8568	8770
53	TCGTCGGCAGCGTCAGATGTGTATAAGAGACAGGTTTATTATGTTTATGACCCAATTCGGAC	GTCTCGTGGGCTCGGAGATGTGTATAAGAGACAGCATATCTAAGTCCAATTGAGATGTGTATCA	Odd 2	8709	8910
54	TCGTCGGCAGCGTCAGATGTGTATAAGAGACAGACCAGTGTTGAGAATTTAGTCCGT	GTCTCGTGGGCTCGGAGATGTGTATAAGAGACAGGCTTATTGGTTACAATTGGGCTATCT	Even 2	8869	9076
55	TCGTCGGCAGCGTCAGATGTGTATAAGAGACAGAGTCATGGACTCTGTTTCAGTGA	GTCTCGTGGGCTCGGAGATGTGTATAAGAGACAGGTGTTTGGGATAAGATAACAGGGTCT	Odd 2	9048	9249
56	TCGTCGGCAGCGTCAGATGTGTATAAGAGACAGAACGTTGGTGCGTAATATCAAAGA	GTCTCGTGGGCTCGGAGATGTGTATAAGAGACAGAGCATCTTTTGATCCCGTCTGT	Even 2	9181	9389
57	TCGTCGGCAGCGTCAGATGTGTATAAGAGACAGTCATCTCTCTGAGGTTGAGAAATATATTCA	GTCTCGTGGGCTCGGAGATGTGTATAAGAGACAGTGCGACAGTTGTGAGTAGAGGA	Odd 2	9360	9569
58	TCGTCGGCAGCGTCAGATGTGTATAAGAGACAGCGAACCCTTCCTTCTGTGGTTT	GTCTCGTGGGCTCGGAGATGTGTATAAGAGACAGTGCCATAGCAGTGTCAGTCATT	Even 2	9536	9745
59	TCGTCGGCAGCGTCAGATGTGTATAAGAGACAGATTACCTAACATTTGAAATGGTCCTGA	GTCTCGTGGGCTCGGAGATGTGTATAAGAGACAGAAGCACCCCTAAGAGAGAAGGT	Odd 2	9717	9917
60	TCGTCGGCAGCGTCAGATGTGTATAAGAGACAGGTATCTTTGGGATCTAATTGACGGATT	GTCTCGTGGGCTCGGAGATGTGTATAAGAGACAGATATGTATATCCTCTGTGATGAAAACGAA	Even 2	9832	10034
61	TCGTCGGCAGCGTCAGATGTGTATAAGAGACAGACAGGACAATGGCTTCTATACTGA	GTCTCGTGGGCTCGGAGATGTGTATAAGAGACAGTCCCGATAACCGTTAATGATTATCCC	Odd 1	10000	10208
62	TCGTCGGCAGCGTCAGATGTGTATAAGAGACAGTGAACCAACCCAAAGTTATCTCCT	GTCTCGTGGGCTCGGAGATGTGTATAAGAGACAGACTGTCTAGGCTAAGGGGCATA	Even 1	10173	10381
63	TCGTCGGCAGCGTCAGATGTGTATAAGAGACAGGAGAGGGAATCACCTATAGTCAATGT	GTCTCGTGGGCTCGGAGATGTGTATAAGAGACAGTCATGTTATAAGGGTCAAACTGAGAGT	Odd 1	10337	10542
64	TCGTCGGCAGCGTCAGATGTGTATAAGAGACAGTTCCTCAGGTACAACCCACCTC	GTCTCGTGGGCTCGGAGATGTGTATAAGAGACAGCAATTCCGTTAGATATCAAGTTTTCTGC	Even 1	10500	10706
65	TCGTCGGCAGCGTCAGATGTGTATAAGAGACAGAAGAGGTGGGGAGACTATTCGC	GTCTCGTGGGCTCGGAGATGTGTATAAGAGACAGTGAAGGGCTCCTCGATAAGGTG	Odd 1	10669	10878
66	TCGTCGGCAGCGTCAGATGTGTATAAGAGACAGGGGGTTCCGAAAGACAAGAAAGA	GTCTCGTGGGCTCGGAGATGTGTATAAGAGACAGCAAATATACTAATGGTCTCATATCGCCA	Even 1	10834	11039
67	TCGTCGGCAGCGTCAGATGTGTATAAGAGACAGAGATCTATGAAACCGTAAGTGCATTT	GTCTCGTGGGCTCGGAGATGTGTATAAGAGACAGCCTCCCATTGGGTATTTGATGAATATT	Odd 2	11006	11215
68	TCGTCGGCAGCGTCAGATGTGTATAAGAGACAGCCCTCCAGATCTCGATCGTCAT	GTCTCGTGGGCTCGGAGATGTGTATAAGAGACAGTGGCTTCAGACTTCTTCAAGGC	Even 1	11186	11396
69	TCGTCGGCAGCGTCAGATGTGTATAAGAGACAGTCCAAGGCGATAACCAAACCAT	GTCTCGTGGGCTCGGAGATGTGTATAAGAGACAGACGCACCTGGCTATACTTTTCA	Odd 1	11359	11568
70	TCGTCGGCAGCGTCAGATGTGTATAAGAGACAGGTCGGACATCATTTGAAAGCCAA	GTCTCGTGGGCTCGGAGATGTGTATAAGAGACAGTGAATGATCTTTAAAATGTTCAGCGC	Even 2	11491	11696
71	TCGTCGGCAGCGTCAGATGTGTATAAGAGACAGACAACATTGGCAAAAGCCATTGA	GTCTCGTGGGCTCGGAGATGTGTATAAGAGACAGGGTCCCCGATGTTCCTAACAAA	Odd 2	11668	11873
72	TCGTCGGCAGCGTCAGATGTGTATAAGAGACAGCAATTCTTCCCGCACCCATAGG	GTCTCGTGGGCTCGGAGATGTGTATAAGAGACAGTGAGGAGTCGGGTTATGCTCTG	Even 1	11842	12047
73	TCGTCGGCAGCGTCAGATGTGTATAAGAGACAGTGACTCTTCGTATTTAGATTGGGCA	GTCTCGTGGGCTCGGAGATGTGTATAAGAGACAGGCACCCGTGATCGTGTTATCTA	Odd 1	12014	12219
74	TCGTCGGCAGCGTCAGATGTGTATAAGAGACAGAGCCGCTTTCTTGATGGATAGG	GTCTCGTGGGCTCGGAGATGTGTATAAGAGACAGTGAGTCTTGATCGATGAGCGGA	Even 1	12185	12400
75	TCGTCGGCAGCGTCAGATGTGTATAAGAGACAGACTTATGATTATGAGCAATTTAGGGCA	GTCTCGTGGGCTCGGAGATGTGTATAAGAGACAGCCAACCATAGTTATGAGAGCCTGA	Odd 1	12368	12572
76	TCGTCGGCAGCGTCAGATGTGTATAAGAGACAGTCCTTGAATCAATGAAGGGTTATATGATAA	GTCTCGTGGGCTCGGAGATGTGTATAAGAGACAGGCCCATGAGTACACAGTTGCTA	Even 1	12543	12750
77	TCGTCGGCAGCGTCAGATGTGTATAAGAGACAGAGACATGAAATTAGCGTTCGTCAA	GTCTCGTGGGCTCGGAGATGTGTATAAGAGACAGTGCTACTCTGATAAGAGAGGTCCC	Odd 1	12715	12929
78	TCGTCGGCAGCGTCAGATGTGTATAAGAGACAGACCCCAATTTCTACTTCTACTAATCTAGC	GTCTCGTGGGCTCGGAGATGTGTATAAGAGACAGATGCAGTACGGTGTTAGAGTCG	Even 1	12889	13093
79	TCGTCGGCAGCGTCAGATGTGTATAAGAGACAGAAAGTGGACACAAACTTTATTTATCAGC	GTCTCGTGGGCTCGGAGATGTGTATAAGAGACAGCTGACTGCATCTTTCTCAATAATAGGG	Odd 2	13032	13234
80	TCGTCGGCAGCGTCAGATGTGTATAAGAGACAGTCAGAAAGGTCGTTACACCAAGA	GTCTCGTGGGCTCGGAGATGTGTATAAGAGACAGATCATCGCCAATTAACGCGGA	Even 2	13199	13406
81	TCGTCGGCAGCGTCAGATGTGTATAAGAGACAGTGCTATGTCTATGGTTGAGATGATTACA	GTCTCGTGGGCTCGGAGATGTGTATAAGAGACAGACCCCCTTACTCATTCTACTCAAGA	Odd 2	13376	13578
82	TCGTCGGCAGCGTCAGATGTGTATAAGAGACAGTCATTATCACCGACCTTCTGGAAA	GTCTCGTGGGCTCGGAGATGTGTATAAGAGACAGCTCATCATTTAACAGAAGGTCTAGGTAAA	Even 2	13549	13752
83	TCGTCGGCAGCGTCAGATGTGTATAAGAGACAGTCTTGACTCACAGAACCTACACAT	GTCTCGTGGGCTCGGAGATGTGTATAAGAGACAGCTCGATAACACAGCACATTTCTGT	Odd 1	13717	13930
84	TCGTCGGCAGCGTCAGATGTGTATAAGAGACAGCAGACCTTTATTGTAACCCTCGTGA	GTCTCGTGGGCTCGGAGATGTGTATAAGAGACAGTCTAAGCATCCAATGGCATCAGT	Even 1	13900	14102
85	TCGTCGGCAGCGTCAGATGTGTATAAGAGACAGAGAAGAGGCTCAATCAAGCAGA	GTCTCGTGGGCTCGGAGATGTGTATAAGAGACAGCCCAATTCTTCTGAATGAGTGAACC	Odd 2	14073	14278
86	TCGTCGGCAGCGTCAGATGTGTATAAGAGACAGAGCTATCAACAAGGACACACAACT	GTCTCGTGGGCTCGGAGATGTGTATAAGAGACAGACTCTACCGACACACCACTGTT	Even 1	14244	14456
87	TCGTCGGCAGCGTCAGATGTGTATAAGAGACAGTTCAGGTGCAATGCTGACAGTA	GTCTCGTGGGCTCGGAGATGTGTATAAGAGACAGCCAAGACTGCCAGCAGATATCT	Odd 2	14420	14634
88	TCGTCGGCAGCGTCAGATGTGTATAAGAGACAGTGCTTTTCAATGGAAGACCGGA	GTCTCGTGGGCTCGGAGATGTGTATAAGAGACAGAATAAATCCTTGAACCCAGTCGC	Even 2	14587	14796
89	TCGTCGGCAGCGTCAGATGTGTATAAGAGACAGAGCTGTCTGCCATATTATCGATGA	GTCTCGTGGGCTCGGAGATGTGTATAAGAGACAGACCGACTCGCAAAATCTGTTGT	Odd 1	14739	14950
90	TCGTCGGCAGCGTCAGATGTGTATAAGAGACAGTCATAGTTTACCCAAGATACAGCAATTT	GTCTCGTGGGCTCGGAGATGTGTATAAGAGACAGACCTTCTCAATACTTGTTAAACCCTG	Even 1	14878	15083
91	TCGTCGGCAGCGTCAGATGTGTATAAGAGACAGTGCAGTCTTTACATGGACCTCC	GTCTCGTGGGCTCGGAGATGTGTATAAGAGACAGATGCACGGAACATTCCATGTGA	Odd 1	15052	15257
92	TCGTCGGCAGCGTCAGATGTGTATAAGAGACAGCCATCACGATCCTTTATAGGGAACT	GTCTCGTGGGCTCGGAGATGTGTATAAGAGACAGCTGGACAGGTTGTTCATAAATAAATTACG	Even 2	15229	15431
93	TCGTCGGCAGCGTCAGATGTGTATAAGAGACAGGGGAGACTTATATGAAATTACCAGGATAGT	GTCTCGTGGGCTCGGAGATGTGTATAAGAGACAGAGCAGTGAATGGTTGAGGGTTAG	Odd 2	15391	15600
