## Supplementary File S2 for "Persistent, Multi-Species Outbreaks and Long-Range Transmissions of a Measles-Like Virus"

### Sheet: Sheet1
Barcoding primer	Sequence
01-i7	CAAGCAGAAGACGGCATACGAGATCGCTCAGTTCGTCTCGTGGGCTCGG
02-i7	CAAGCAGAAGACGGCATACGAGATTATCTGACCTGTCTCGTGGGCTCGG
03-i7	CAAGCAGAAGACGGCATACGAGATATATGAGACGGTCTCGTGGGCTCGG
04-i7	CAAGCAGAAGACGGCATACGAGATCTTATGGAATGTCTCGTGGGCTCGG
05-i7	CAAGCAGAAGACGGCATACGAGATTAATCTCGTCGTCTCGTGGGCTCGG
06-i7	CAAGCAGAAGACGGCATACGAGATGCGCGATGTTGTCTCGTGGGCTCGG
07-i7	CAAGCAGAAGACGGCATACGAGATAGAGCACTAGGTCTCGTGGGCTCGG
08-i7	CAAGCAGAAGACGGCATACGAGATTGCCTTGATCGTCTCGTGGGCTCGG
01-i5	AATGATACGGCGACCACCGAGATCTACACTCGTGGAGCGTCGTCGGCAGCGTC
02-i5	AATGATACGGCGACCACCGAGATCTACACCTACAAGATATCGTCGGCAGCGTC
03-i5	AATGATACGGCGACCACCGAGATCTACACTATAGTAGCTTCGTCGGCAGCGTC
04-i5	AATGATACGGCGACCACCGAGATCTACACTGCCTGGTGGTCGTCGGCAGCGTC
05-i5	AATGATACGGCGACCACCGAGATCTACACACATTATCCTTCGTCGGCAGCGTC
06-i5	AATGATACGGCGACCACCGAGATCTACACGTCCACTTGTTCGTCGGCAGCGTC
07-i5	AATGATACGGCGACCACCGAGATCTACACTGGAACAGTATCGTCGGCAGCGTC
08-i5	AATGATACGGCGACCACCGAGATCTACACCCTTGTTAATTCGTCGGCAGCGTC
09-i5	AATGATACGGCGACCACCGAGATCTACACGTTGATAGTGTCGTCGGCAGCGTC
10-i5	AATGATACGGCGACCACCGAGATCTACACACCAGCGACATCGTCGGCAGCGTC
11-i5	AATGATACGGCGACCACCGAGATCTACACCATACACTGTTCGTCGGCAGCGTC
12-i5	AATGATACGGCGACCACCGAGATCTACACGTGTGGCGCTTCGTCGGCAGCGTC
13-i5	AATGATACGGCGACCACCGAGATCTACACATCACGAAGGTCGTCGGCAGCGTC
14-i5	AATGATACGGCGACCACCGAGATCTACACCGGCTCTACTTCGTCGGCAGCGTC
15-i5	AATGATACGGCGACCACCGAGATCTACACGAATGCACGATCGTCGGCAGCGTC
16-i5	AATGATACGGCGACCACCGAGATCTACACAAGACTATAGTCGTCGGCAGCGTC
